# Systematic identification of circular RNAs and corresponding regulatory networks unveil their potential roles in the midgut of *Apis cerana cerana* workers

**DOI:** 10.1101/558049

**Authors:** Dafu Chen, Huazhi Chen, Yu Du, Sihai Geng, Cuiling Xiong, Yanzhen Zheng, Chunsheng Hou, Qingyun Diao, Rui Guo

**Author notes:** These authors contributed equally to this work (Dafu Chen, Huazhi Chen).

## Abstract

**Background:** Circular RNAs (circRNAs) are newly discovered noncoding RNAs (ncRNAs) that play key roles in various biological functions, such as the regulation of gene expression and alternative splicing. CircRNAs have been identified in some species, including western honeybees. However, the understanding of honeybee circRNA is still very limited, and to date, no study on eastern honeybee circRNA has been conducted. Here, the circRNAs in the midguts of *Apis cerana cerana* workers were identified and validated, and the regulatory networks were constructed. Differentially expressed circRNAs (DEcircRNAs) and the corresponding competitively endogenous RNA (ceRNA) networks in the development of the worker’s midgut were further investigated.

**Results:** Here, 7- and 10-day-old *A. c. cerana* workers’ midguts (Ac1 and Ac2) were sequenced using RNA-seq, and a total of 9589 circRNAs were predicted using bioinformatics. These circRNAs were approximately 201-800 nt in length and could be classified into six types; the annotated exonic circRNAs were the most abundant. Additionally, five novel *A. c. cerana* circRNAs were confirmed by PCR amplification and Sanger sequencing, indicating the authenticity of *A. c. cerana* circRNAs. Interestingly, novel_circ_003723, novel_circ_002714, novel_circ_002451 and novel_circ_001980 were the most highly expressed circRNAs in both Ac1 and Ac2, which is indicative of their key roles in the development of the midgut. Moreover, 55 DEcircRNAs were identified in the Ac1 vs Ac2 comparison group, including 34 upregulated and 21 downregulated circRNAs. Further investigation showed that the source genes of circRNAs were classified into 34 GO terms and were involved in 141 KEGG pathways. In addition, the source genes of DEcircRNAs were categorized into 10 GO terms and 15 KEGG pathways, which demonstrated that the corresponding DEcircRNAs may affect the growth, development, and material and energy metabolisms of the worker’s midgut by regulating the expression of the related source genes. Additionally, the circRNA-miRNA regulatory networks were constructed and analyzed, and the results demonstrated that 1060 circRNAs can bind to 74 miRNAs and that 71.51% of circRNAs can be linked to only one miRNA. Furthermore, the DEcircRNA-miRNA-mRNA networks were constructed and explored, and the results indicate that the 13 downregulated circRNAs can bind to eight miRNAs and to 29 target genes. In addition, the results indicate that the 16 upregulated circRNAs can bind to 9 miRNAs and to 29 target genes, demonstrating that DEcircRNAs are likely involved in the regulation of midgut development via ceRNA mechanisms. Moreover, the regulatory networks of miR-6001-y-targeted DEcircRNAs were analyzed, and the results showed that eight DEcircRNAs may affect the development of *A. c. cerana* workers’ midguts by targeting miR-6001-y. Finally, four randomly selected DEcircRNAs were verified via RT-qPCR, confirming the reliability of our sequencing data.

**Conclusion:** This is the first systematic investigation of circRNAs and their corresponding regulatory networks in eastern honeybees. The identified circRNAs from the *A. c. cerana* worker’s midgut will enrich the known reservoir of honeybee ncRNAs. DEcircRNAs may play a comprehensive role during the development of the worker’s midgut via the regulation of source genes and the interaction with miRNAs by acting as ceRNAs. The eight DEcircRNAs that targeted miR-6001-y were likely to be vital for the development of the worker’s midgut. Our results provide a valuable resource for the future studies of *A. c. cerana* circRNA and lay a foundation to reveal the molecular mechanisms underlying the regulatory networks of circRNAs responsible for the worker’s midgut development; in addition, these findings facilitate a functional study on the key circRNAs involved in the developmental process.

**Graphical Abstract:** 
