## Supplemental Table 2 for "Systematic identification of circular RNAs and corresponding regulatory networks unveil their potential roles in the midgut of *Apis cerana cerana* workers"

### Sheet: Sheet1
Table S2 Summary of GO classifications of source genes of total circRNAs in the midgut of A. c. cerana worker
Ontology	GO term	Number of source gene	Source gene
Cellular Component	extracellular region	1	ncbi_108003300
Cellular Component	extracellular region part	1	ncbi_108003300
Cellular Component	membrane-enclosed lumen	2	ncbi_107995991;ncbi_107998714
Cellular Component	extracellular matrix	3	ncbi_107993076;ncbi_107997859;ncbi_108001794
Cellular Component	synapse part	3	ncbi_107997818;ncbi_108002324;ncbi_108003661
Cellular Component	synapse	3	ncbi_107997818;ncbi_108002324;ncbi_108003661
Cellular Component	organelle part	14	ncbi_107992983;ncbi_107995742;ncbi_107995991;ncbi_107996312;ncbi_107996503;ncbi_107998344;ncbi_107998714;ncbi_107998938;ncbi_107999021;ncbi_107999106;ncbi_107999401;ncbi_108000573;ncbi_108002895;ncbi_108003491
Cellular Component	macromolecular complex	27	ncbi_107992720;ncbi_107992723;ncbi_107992983;ncbi_107993039;ncbi_107993402;ncbi_107993561;ncbi_107993817;ncbi_107994590;ncbi_107995742;ncbi_107995991;ncbi_107996503;ncbi_107997669;ncbi_107998186;ncbi_107998344;ncbi_107998714;ncbi_107998817;ncbi_107999021;ncbi_107999106;ncbi_108000156;ncbi_108001700;ncbi_108001827;ncbi_108001914;ncbi_108002385;ncbi_108002895;ncbi_108003128;ncbi_108003500;ncbi_1080…
Cellular Component	membrane part	47	ncbi_107992695;ncbi_107993049;ncbi_107993096;ncbi_107993181;ncbi_107993194;ncbi_107993341;ncbi_107993402;ncbi_107994513;ncbi_107994803;ncbi_107994991;ncbi_107995099;ncbi_107995160;ncbi_107995543;ncbi_107996605;ncbi_107996812;ncbi_107996955;ncbi_107997378;ncbi_107997495;ncbi_107997670;ncbi_107997749;ncbi_107997818;ncbi_107998291;ncbi_107998542;ncbi_107998938;ncbi_107999052;ncbi_107999406;ncbi_1079…
Cellular Component	membrane	49	ncbi_107992695;ncbi_107993049;ncbi_107993096;ncbi_107993181;ncbi_107993194;ncbi_107993341;ncbi_107993402;ncbi_107994513;ncbi_107994803;ncbi_107994991;ncbi_107995099;ncbi_107995160;ncbi_107995543;ncbi_107996605;ncbi_107996812;ncbi_107996955;ncbi_107997378;ncbi_107997495;ncbi_107997670;ncbi_107997749;ncbi_107997818;ncbi_107998291;ncbi_107998542;ncbi_107998938;ncbi_107998974;ncbi_107999052;ncbi_1079…
Cellular Component	organelle	71	ncbi_107992782;ncbi_107992983;ncbi_107992996;ncbi_107993224;ncbi_107993350;ncbi_107993557;ncbi_107993624;ncbi_107993903;ncbi_107994675;ncbi_107995031;ncbi_107995154;ncbi_107995287;ncbi_107995490;ncbi_107995742;ncbi_107995749;ncbi_107995991;ncbi_107996015;ncbi_107996211;ncbi_107996239;ncbi_107996312;ncbi_107996433;ncbi_107996503;ncbi_107996836;ncbi_107997067;ncbi_107997072;ncbi_107997098;ncbi_1079…
Cellular Component	cell	112	ncbi_107992720;ncbi_107992723;ncbi_107992782;ncbi_107992787;ncbi_107992983;ncbi_107992996;ncbi_107993039;ncbi_107993197;ncbi_107993224;ncbi_107993350;ncbi_107993402;ncbi_107993557;ncbi_107993561;ncbi_107993607;ncbi_107993624;ncbi_107993817;ncbi_107993903;ncbi_107994136;ncbi_107994590;ncbi_107994667;ncbi_107994675;ncbi_107995031;ncbi_107995069;ncbi_107995074;ncbi_107995154;ncbi_107995156;ncbi_1079…
Cellular Component	cell part	112	ncbi_107992720;ncbi_107992723;ncbi_107992782;ncbi_107992787;ncbi_107992983;ncbi_107992996;ncbi_107993039;ncbi_107993197;ncbi_107993224;ncbi_107993350;ncbi_107993402;ncbi_107993557;ncbi_107993561;ncbi_107993607;ncbi_107993624;ncbi_107993817;ncbi_107993903;ncbi_107994136;ncbi_107994590;ncbi_107994667;ncbi_107994675;ncbi_107995031;ncbi_107995069;ncbi_107995074;ncbi_107995154;ncbi_107995156;ncbi_1079…
Biological Process	immune system process	1	ncbi_107995973
Biological Process	reproduction	1	ncbi_107999330
Biological Process	reproductive process	1	ncbi_107999330
Biological Process	biological adhesion	2	ncbi_107995857;ncbi_107997743
Biological Process	developmental process	2	ncbi_107998104;ncbi_107999330
Biological Process	cellular component organization or biogenesis	7	ncbi_107992596;ncbi_107996370;ncbi_107998125;ncbi_107998710;ncbi_107999347;ncbi_108002673;ncbi_108004272
Biological Process	multicellular organismal process	8	ncbi_107993064;ncbi_107995163;ncbi_107995592;ncbi_107997992;ncbi_107998653;ncbi_108000242;ncbi_108000310;ncbi_108004330
Biological Process	signaling	13	ncbi_107995708;ncbi_107996140;ncbi_107996141;ncbi_107996454;ncbi_107998164;ncbi_107999026;ncbi_108001697;ncbi_108002511;ncbi_108002880;ncbi_108002942;ncbi_108003324;ncbi_108003728;ncbi_108004132
Biological Process	response to stimulus	16	ncbi_107993102;ncbi_107994303;ncbi_107995253;ncbi_107995708;ncbi_107996140;ncbi_107996141;ncbi_107996454;ncbi_107998164;ncbi_107999026;ncbi_108001697;ncbi_108002511;ncbi_108002880;ncbi_108002942;ncbi_108003324;ncbi_108003728;ncbi_108004132
Biological Process	localization	52	ncbi_107992596;ncbi_107992981;ncbi_107993282;ncbi_107994037;ncbi_107994397;ncbi_107994869;ncbi_107994929;ncbi_107995000;ncbi_107995035;ncbi_107995340;ncbi_107995537;ncbi_107995609;ncbi_107995620;ncbi_107995624;ncbi_107995660;ncbi_107995717;ncbi_107995723;ncbi_107996464;ncbi_107996637;ncbi_107996784;ncbi_107996800;ncbi_107997070;ncbi_107997441;ncbi_107998103;ncbi_107998125;ncbi_107998376;ncbi_1079…
Biological Process	biological regulation	66	ncbi_107992406;ncbi_107992533;ncbi_107992860;ncbi_107993479;ncbi_107993706;ncbi_107993787;ncbi_107993790;ncbi_107993806;ncbi_107994259;ncbi_107994618;ncbi_107994937;ncbi_107995349;ncbi_107995439;ncbi_107995659;ncbi_107995708;ncbi_107995852;ncbi_107995856;ncbi_107996140;ncbi_107996141;ncbi_107996454;ncbi_107996748;ncbi_107996761;ncbi_107996788;ncbi_107996970;ncbi_107997055;ncbi_107997112;ncbi_1079…
Biological Process	metabolic process	89	ncbi_107992457;ncbi_107992495;ncbi_107992552;ncbi_107992622;ncbi_107992630;ncbi_107992722;ncbi_107992788;ncbi_107992878;ncbi_107992908;ncbi_107992944;ncbi_107993230;ncbi_107993283;ncbi_107993483;ncbi_107993542;ncbi_107993617;ncbi_107993720;ncbi_107993857;ncbi_107993887;ncbi_107994303;ncbi_107994389;ncbi_107994434;ncbi_107994616;ncbi_107994824;ncbi_107994946;ncbi_107995213;ncbi_107995467;ncbi_1079…
Biological Process	single-organism process	129	ncbi_107992457;ncbi_107992622;ncbi_107992788;ncbi_107992981;ncbi_107993064;ncbi_107993263;ncbi_107993285;ncbi_107993483;ncbi_107993504;ncbi_107993519;ncbi_107993542;ncbi_107993717;ncbi_107993729;ncbi_107993887;ncbi_107994034;ncbi_107994037;ncbi_107994102;ncbi_107994303;ncbi_107994318;ncbi_107994389;ncbi_107994397;ncbi_107994617;ncbi_107994869;ncbi_107994929;ncbi_107994937;ncbi_107995035;ncbi_1079…
Biological Process	cellular process	130	ncbi_107992457;ncbi_107992495;ncbi_107992596;ncbi_107992622;ncbi_107992630;ncbi_107992722;ncbi_107992788;ncbi_107992908;ncbi_107992944;ncbi_107993230;ncbi_107993263;ncbi_107993283;ncbi_107993285;ncbi_107993483;ncbi_107993504;ncbi_107993519;ncbi_107993542;ncbi_107993617;ncbi_107993717;ncbi_107993720;ncbi_107993729;ncbi_107993857;ncbi_107993887;ncbi_107994034;ncbi_107994037;ncbi_107994102;ncbi_1079…
Molecular Function	molecular function regulator	2	ncbi_108002313;ncbi_108003847
Molecular Function	structural molecule activity	4	ncbi_107993923;ncbi_107993924;ncbi_107994074;ncbi_107998372
Molecular Function	nucleic acid binding transcription factor activity	9	ncbi_107992574;ncbi_107993776;ncbi_107997545;ncbi_107997622;ncbi_107997697;ncbi_107998814;ncbi_108000587;ncbi_108001028;ncbi_108001029
Molecular Function	signal transducer activity	28	ncbi_107992686;ncbi_107992756;ncbi_107993233;ncbi_107993776;ncbi_107994263;ncbi_107994431;ncbi_107995814;ncbi_107996125;ncbi_107996358;ncbi_107997472;ncbi_107997697;ncbi_107997720;ncbi_107997987;ncbi_107998019;ncbi_107998253;ncbi_107998439;ncbi_107998893;ncbi_107999904;ncbi_108000193;ncbi_108000212;ncbi_108000614;ncbi_108001224;ncbi_108001413;ncbi_108001634;ncbi_108002419;ncbi_108003146;ncbi_1080…
Molecular Function	transporter activity	28	ncbi_107992824;ncbi_107993584;ncbi_107995911;ncbi_107996118;ncbi_107996289;ncbi_107996583;ncbi_107997116;ncbi_107997163;ncbi_107997262;ncbi_107999292;ncbi_107999295;ncbi_107999331;ncbi_107999443;ncbi_107999783;ncbi_108000192;ncbi_108000456;ncbi_108000600;ncbi_108000857;ncbi_108001040;ncbi_108001149;ncbi_108001544;ncbi_108001650;ncbi_108002669;ncbi_108002693;ncbi_108003546;ncbi_108003851;ncbi_1080…
Molecular Function	molecular transducer activity	30	ncbi_107992686;ncbi_107992756;ncbi_107993233;ncbi_107993584;ncbi_107994263;ncbi_107994431;ncbi_107995814;ncbi_107996125;ncbi_107996358;ncbi_107997472;ncbi_107997720;ncbi_107997987;ncbi_107998019;ncbi_107998253;ncbi_107998439;ncbi_107998893;ncbi_107999292;ncbi_107999295;ncbi_107999443;ncbi_107999904;ncbi_108000193;ncbi_108000212;ncbi_108000614;ncbi_108001224;ncbi_108001413;ncbi_108001634;ncbi_1080…
Molecular Function	catalytic activity	124	ncbi_107992482;ncbi_107992518;ncbi_107992543;ncbi_107992814;ncbi_107992925;ncbi_107993072;ncbi_107993212;ncbi_107993253;ncbi_107993308;ncbi_107993310;ncbi_107993429;ncbi_107993437;ncbi_107993513;ncbi_107993690;ncbi_107993815;ncbi_107994275;ncbi_107994300;ncbi_107994327;ncbi_107994455;ncbi_107994634;ncbi_107994727;ncbi_107994910;ncbi_107994918;ncbi_107994961;ncbi_107994965;ncbi_107994980;ncbi_1079…
Molecular Function	binding	256	ncbi_107992413;ncbi_107992415;ncbi_107992465;ncbi_107992501;ncbi_107992510;ncbi_107992514;ncbi_107992527;ncbi_107992620;ncbi_107992828;ncbi_107992840;ncbi_107992850;ncbi_107992911;ncbi_107993016;ncbi_107993185;ncbi_107993213;ncbi_107993296;ncbi_107993301;ncbi_107993337;ncbi_107993421;ncbi_107993487;ncbi_107993499;ncbi_107993535;ncbi_107993574;ncbi_107993618;ncbi_107993656;ncbi_107993687;ncbi_1079…
