## Supplemental Table 3 for "Systematic identification of circular RNAs and corresponding regulatory networks unveil their potential roles in the midgut of *Apis cerana cerana* workers"

### Sheet: Sheet1
Table S3 Summary of GO classifications of source genes of DEcircRNAs in Ac1 vs Ac2 comparison group
Ontology	GO term	Gene number	Gene
Biological Process	metabolic process	1	ncbi_107996875
Biological Process	cellular process	1	ncbi_107996875
Molecular Function	transporter activity	2	ncbi_107993584;ncbi_107999331
Molecular Function	molecular transducer activity	2	ncbi_107993584;ncbi_107999904
Molecular Function	catalytic activity	5	ncbi_108003872;ncbi_107992925;ncbi_107999904;ncbi_108002060;ncbi_108002833
Molecular Function	signal transducer activity	1	ncbi_107999904
Molecular Function	binding	4	ncbi_108004261;ncbi_107996056;ncbi_107997309;ncbi_108001789
Cellular Component	organelle	1	ncbi_107997067
Cellular Component	cell	1	ncbi_107997067
Cellular Component	cell part	1	ncbi_107997067
