## Supplemental Table 4 for "Systematic identification of circular RNAs and corresponding regulatory networks unveil their potential roles in the midgut of *Apis cerana cerana* workers"

### Sheet: Sheet1
Table S4 Summary of KEGG database annotations of source genes of total circRNAs in Ac1 and Ac2 comparison group
KEGG A class	KEGG B class	Pathway	Number of source gene (658)	Number of all gene (2566)	P value	Q value	Pathway ID	Gene	K ID
Environmental Information Processing	Signal transduction	Hippo signaling pathway -fly	32	62	8.37648e-06	0.00118108	ko04391	ncbi_108002313;ncbi_108003743;ncbi_107993910;ncbi_107994285;ncbi_107997224;ncbi_107995801;ncbi_108003298;ncbi_107995510;ncbi_107996140;ncbi_107999549;ncbi_107993076;ncbi_107996203;ncbi_108000796;ncbi_108003564;ncbi_107997013;ncbi_107995206;ncbi_108001083;ncbi_107992830;ncbi_107992828;ncbi_107993932;ncbi_108003479;ncbi_108000387;ncbi_108001661;ncbi_108003368;ncbi_108000798;ncbi_107992510;ncbi_1080…	K04354+K06095+K16680+K06630+K06094+K06091+K05692+K12076+K04676+K16687+K03209+K16682+K16507+K16175+K04440+K16683+K16681+K06069+K06069+K16679+K16669+K16691+K16507+K16685+K16507+K04440+K16197+K04237+K05692+K16678+K09448+K02306
Environmental Information Processing	Signal transduction	Wnt signaling pathway	35	72	1.7667e-05	0.00124552	ko04310	ncbi_108002880;ncbi_107997257;ncbi_107997707;ncbi_107993075;ncbi_107995708;ncbi_108002843;ncbi_107997756;ncbi_107999108;ncbi_107993074;ncbi_107999933;ncbi_107993049;ncbi_108002373;ncbi_107993076;ncbi_108000102;ncbi_107999907;ncbi_107997013;ncbi_108001804;ncbi_107994857;ncbi_108003826;ncbi_108000939;ncbi_108002511;ncbi_108002665;ncbi_108000569;ncbi_108004115;ncbi_107996315;ncbi_108004272;ncbi_1079…	K02085+K04468+K03213+K00445+K04491+K04498+K02157+K04392+K01357+K03068+K02375+K05858+K03209+K04491+K04348+K04440+K04511+K03097+K04496+K08957+K04501+K02105+K03083+K04491+K03362+K04512+K04440+K08110+K02085+K04448+K03115+K04497+K17388+K04515+K02306
Human Diseases	Endocrine and metabolic diseases	Insulin resistance	27	54	8.89741e-05	0.00418178	ko04931	ncbi_107992741;ncbi_107999616;ncbi_107998017;ncbi_107998634;ncbi_108002852;ncbi_107999875;ncbi_108000478;ncbi_107994871;ncbi_108002698;ncbi_107997341;ncbi_107997013;ncbi_107999877;ncbi_108003420;ncbi_108000589;ncbi_107999331;ncbi_107998728;ncbi_108000569;ncbi_107999326;ncbi_107997339;ncbi_108000456;ncbi_107992510;ncbi_107997223;ncbi_107995862;ncbi_107993600;ncbi_108002146;ncbi_107997685;ncbi_1080…	K07189+K16172+K07189+K01110+K06269+K05695+K08745+K06276+K04527+K09113+K04440+K05695+K00820+K04527+K07299+K09048+K03083+K05696+K01596+K07299+K04440+K09667+K07203+K02649+K07197+K18050+K06068
Environmental Information Processing	Signaling molecules and interaction	Neuroactive ligand-receptor interaction	27	59	0.000567143	0.0199918	ko04080	ncbi_107993584;ncbi_107993513;ncbi_107998066;ncbi_108003146;ncbi_107998439;ncbi_107998542;ncbi_107999295;ncbi_107999443;ncbi_107996125;ncbi_108002205;ncbi_107997720;ncbi_107997408;ncbi_107993233;ncbi_108002324;ncbi_107997472;ncbi_108000212;ncbi_107993941;ncbi_107999292;ncbi_107994929;ncbi_107993538;ncbi_108002046;ncbi_108002045;ncbi_108004362;ncbi_107995814;ncbi_107993948;ncbi_108004363;ncbi_1080…	K05202+K01312+K04578+K04233+K04615+K04157+K05199+K05210+K04239+K04239+K04577+K04225+K04196+K04809+K04153+K04169+K05175+K05199+K05175+K01312+K05202+K05202+K01312+K04605+K04237+K01312+K04153
Metabolism	Carbohydrate metabolism	Starch and sucrose metabolism	15	27	0.000844476	0.0238142	ko00500	ncbi_107993483;ncbi_108000031;ncbi_107993621;ncbi_107992918;ncbi_108003141;ncbi_107996144;ncbi_107992457;ncbi_108004028;ncbi_108001967;ncbi_107995527;ncbi_107997717;ncbi_108001565;ncbi_107993570;ncbi_107999989;ncbi_108000730	K16055+K01195+K01187+K00700+K01194+K00699+K01194+K01176+K00699+K01196+K00699+K08678+K01187+K00963+K00844
Metabolism	Amino acid metabolism	Arginine biosynthesis	8	11	0.00139043	0.0326751	ko00220	ncbi_108003352;ncbi_107997527;ncbi_108001839;ncbi_107997944;ncbi_108001100;ncbi_107999852;ncbi_107993607;ncbi_107999138	K00814+K01425+K01755+K14454+K14455+K00261+K14677+K01915
Organismal Systems	Development	Dorso-ventral axis formation	16	31	0.00163194	0.0328719	ko04320	ncbi_107993111;ncbi_107998104;ncbi_107993429;ncbi_108002896;ncbi_107993185;ncbi_107997133;ncbi_108000995;ncbi_107995601;ncbi_107997332;ncbi_107994778;ncbi_107998447;ncbi_107992725;ncbi_107998782;ncbi_107999702;ncbi_107998870;ncbi_107993671	K02678+K02599+K04361+K03102+K03102+K02644+K02360+K04364+K04371+K02177+K02602+K02359+K02174+K02104+K02098+K02602
Environmental Information Processing	Signaling molecules and interaction	ECM-receptor interaction	14	26	0.00188912	0.0332957	ko04512	ncbi_107998399;ncbi_107999758;ncbi_108001974;ncbi_107998342;ncbi_107996582;ncbi_108000710;ncbi_107998347;ncbi_107998555;ncbi_108001230;ncbi_107996982;ncbi_107997219;ncbi_108002067;ncbi_108002558;ncbi_107995099	K06254+K06237+K05637+K06254+K06265+K08131+K06237+K05635+K06240+K05636+K06258+K05637+K06258+K05719
Environmental Information Processing	Signal transduction	Hedgehog signaling pathway	12	23	0.00559776	0.0876982	ko04340	ncbi_107993075;ncbi_107993074;ncbi_107993076;ncbi_108002826;ncbi_108000939;ncbi_108003306;ncbi_108000569;ncbi_108001413;ncbi_107996315;ncbi_108003950;ncbi_108000002;ncbi_108000095	K00445+K01357+K03209+K08958+K08957+K06233+K03083+K06225+K03362+K06224+K04662+K16799
Metabolism	Amino acid metabolism	Alanine, aspartate and glutamate metabolism	13	27	0.00938849	0.132378	ko00250	ncbi_107996223;ncbi_108003352;ncbi_107997527;ncbi_108001839;ncbi_108002626;ncbi_108004089;ncbi_107997944;ncbi_108003420;ncbi_108000010;ncbi_108001100;ncbi_107999852;ncbi_108001406;ncbi_107999138	K01580+K00814+K01425+K01755+K11540+K00264+K14454+K00820+K13524+K14455+K00261+K01580+K01915
Environmental Information Processing	Signal transduction	Notch signaling pathway	10	19	0.010479	0.134322	ko04330	ncbi_107999946;ncbi_107998104;ncbi_108002843;ncbi_108003826;ncbi_107994819;ncbi_107995163;ncbi_108001966;ncbi_107997670;ncbi_107995872;ncbi_108001345	K06058+K02599+K04498+K04496+K06057+K06051+K06066+K06052+K05948+K04497
Environmental Information Processing	Signal transduction	TGF-beta signaling pathway	15	34	0.014204	0.166897	ko04350	ncbi_108004351;ncbi_108001628;ncbi_108002843;ncbi_107994622;ncbi_108001419;ncbi_107996140;ncbi_107999146;ncbi_108002511;ncbi_107997332;ncbi_107995656;ncbi_107999693;ncbi_108004409;ncbi_107992787;ncbi_108000002;ncbi_108002119	K04671+K04657+K04498+K13578+K04661+K04676+K19383+K04501+K04371+K04677+K04674+K04675+K17696+K04662+K16621
Genetic Information Processing	Folding, sorting and degradation	Protein processing in endoplasmic reticulum	44	129	0.0174468	0.18923	ko04141	ncbi_107997454;ncbi_107995537;ncbi_108001684;ncbi_108002225;ncbi_108001123;ncbi_108001950;ncbi_107996006;ncbi_108003634;ncbi_107996028;ncbi_107997384;ncbi_108001054;ncbi_107994632;ncbi_107997919;ncbi_107999850;ncbi_107996023;ncbi_107996027;ncbi_108003594;ncbi_107997013;ncbi_108003758;ncbi_107994616;ncbi_108000047;ncbi_107996464;ncbi_108001958;ncbi_107996076;ncbi_108001217;ncbi_107997049;ncbi_1080…	K09525+K14007+K14018+K09580+K14016+K14026+K07151+K08056+K09542+K16196+K12667+K01230+K09027+K10661+K09542+K09542+K05546+K04440+K11519+K08852+K09517+K10956+K10636+K09502+K04374+K09490+K14000+K04079+K09487+K04440+K14006+K07151+K14010+K03283+K09542+K09542+K14008+K01230+K07953+K14015+K10082+K14000+K03283+K06689
Environmental Information Processing	Signal transduction	FoxO signaling pathway	22	57	0.0203046	0.204496	ko04068	ncbi_107999616;ncbi_107998634;ncbi_107997257;ncbi_108000127;ncbi_107993429;ncbi_108002843;ncbi_107994871;ncbi_108002698;ncbi_107999607;ncbi_107997013;ncbi_108000589;ncbi_108002511;ncbi_107995601;ncbi_108002987;ncbi_107997339;ncbi_107997332;ncbi_107992510;ncbi_107999693;ncbi_107993192;ncbi_107992565;ncbi_107993600;ncbi_107993802	K16172+K01110+K04468+K11838+K04361+K04498+K06276+K04527+K08861+K04440+K04527+K04501+K04364+K04728+K01596+K04371+K04440+K04674+K09408+K08336+K02649+K03781
Human Diseases	Endocrine and metabolic diseases	AGE-RAGE signaling pathway in diabetic complications	14	34	0.0335739	0.310858	ko04933	ncbi_107999758;ncbi_107999108;ncbi_107999048;ncbi_108002373;ncbi_107998347;ncbi_107997013;ncbi_108002511;ncbi_107997332;ncbi_107992510;ncbi_107999693;ncbi_107997545;ncbi_107993600;ncbi_107997685;ncbi_108003879	K06237+K04392+K05860+K05858+K06237+K04440+K04501+K04371+K04440+K04674+K04448+K02649+K18050+K06068
Organismal Systems	Aging	Longevity regulating pathway - multiple species	19	50	0.0352746	0.310858	ko04213	ncbi_107999616;ncbi_107992970;ncbi_107999400;ncbi_107996028;ncbi_107996023;ncbi_107996027;ncbi_108002698;ncbi_107995067;ncbi_108000589;ncbi_107996376;ncbi_107996416;ncbi_107993192;ncbi_107994859;ncbi_107992961;ncbi_107996025;ncbi_107995862;ncbi_107993600;ncbi_107996313;ncbi_107993802	K16172+K08042+K01768+K09542+K09542+K09542+K04527+K08043+K04527+K08045+K08045+K09408+K03283+K09542+K09542+K07203+K02649+K03283+K03781
Metabolism	Glycan biosynthesis and metabolism	Mucin type O-glycan biosynthesis	5	9	0.0537909	0.446148	ko00512	ncbi_108003572;ncbi_107997611;ncbi_107992543;ncbi_108004003;ncbi_107993857	K00710+K00710+K00710+K00710+K00731
Metabolism	Biosynthesis of other secondary metabolites	Caffeine metabolism	2	2	0.0656821	0.487431	ko00232	ncbi_107992582;ncbi_108003909	K00106+K00106
Metabolism	Metabolism of other amino acids	D-Glutamine and D-glutamate metabolism	2	2	0.0656821	0.487431	ko00471	ncbi_107997527;ncbi_107999852	K01425+K00261
Metabolism	Glycan biosynthesis and metabolism	Glycosphingolipid biosynthesis - ganglio series	4	7	0.0763671	0.538388	ko00604	ncbi_107999782;ncbi_107997776;ncbi_108000531;ncbi_107992878	K12309+K12373+K12373+K12373
Environmental Information Processing	Signal transduction	Phosphatidylinositol signaling system	19	55	0.0876901	0.568467	ko04070	ncbi_107994021;ncbi_108003140;ncbi_107998634;ncbi_107995651;ncbi_107993542;ncbi_107993487;ncbi_107997456;ncbi_107996620;ncbi_107999048;ncbi_108002373;ncbi_107998974;ncbi_107999585;ncbi_107999026;ncbi_107994219;ncbi_108003754;ncbi_107996608;ncbi_107993600;ncbi_107998750;ncbi_108001749	K00901+K13024+K01110+K00901+K00889+K00901+K01109+K02183+K05860+K05858+K02183+K10572+K00921+K01092+K00981+K01106+K02649+K00920+K00911
Environmental Information Processing	Membrane transport	ABC transporters	7	16	0.088697	0.568467	ko02010	ncbi_107993865;ncbi_108002803;ncbi_108003603;ncbi_107996097;ncbi_107995785;ncbi_107996119;ncbi_108002801	K05648+K05641+K05665+K05673+K05673+K05674+K05658
Organismal Systems	Sensory system	Phototransduction - fly	12	32	0.0929824	0.570023	ko04745	ncbi_107998381;ncbi_108001544;ncbi_108003298;ncbi_107996620;ncbi_108002978;ncbi_108002373;ncbi_107998974;ncbi_107992508;ncbi_108002693;ncbi_107999330;ncbi_108003363;ncbi_108004131	K13806+K05328+K05692+K02183+K04634+K05858+K02183+K00910+K05328+K05692+K04515+K08834
Cellular Processes	Transport and catabolism	Phagosome	19	56	0.102277	0.600877	ko04145	ncbi_108003536;ncbi_107993924;ncbi_108003298;ncbi_108003300;ncbi_107995660;ncbi_107999108;ncbi_107993923;ncbi_107999286;ncbi_107994074;ncbi_107996464;ncbi_107999026;ncbi_107994136;ncbi_108003557;ncbi_107997632;ncbi_107999330;ncbi_108000577;ncbi_107998372;ncbi_107998677;ncbi_107995099	K10413+K07375+K05692+K05692+K02154+K04392+K07375+K02154+K07374+K10956+K00921+K02155+K03661+K02148+K05692+K02145+K07374+K12182+K05719
Metabolism	Xenobiotics biodegradation and metabolism	Drug metabolism - other enzymes	8	20	0.113951	0.642681	ko00983	ncbi_107993197;ncbi_108000031;ncbi_107996779;ncbi_107996144;ncbi_107992582;ncbi_108003909;ncbi_108001967;ncbi_107997717	K00757+K01195+K01464+K00699+K00106+K00106+K00699+K00699
Metabolism	Energy metabolism	Nitrogen metabolism	6	14	0.122727	0.66556	ko00910	ncbi_107996593;ncbi_108004089;ncbi_107995575;ncbi_107999852;ncbi_107997443;ncbi_107999138	K01672+K00264+K01672+K00261+K01672+K01915
Metabolism	Carbohydrate metabolism	Pentose and glucuronate interconversions	8	21	0.144686	0.666499	ko00040	ncbi_108000031;ncbi_107998708;ncbi_107996254;ncbi_107996144;ncbi_108001967;ncbi_107997717;ncbi_107999989;ncbi_107999724	K01195+K00011+K00011+K00699+K00699+K00699+K00963+K00008
Metabolism	Metabolism of cofactors and vitamins	Nicotinate and nicotinamide metabolism	6	15	0.16225	0.666499	ko00760	ncbi_108003734;ncbi_108001033;ncbi_108000991;ncbi_107993043;ncbi_108000462;ncbi_107993438	K06210+K01081+K00858+K01081+K01950+K01081
Metabolism	Global and Overview	2-Oxocarboxylic acid metabolism	6	15	0.16225	0.666499	ko01210	ncbi_108003352;ncbi_107997944;ncbi_108003113;ncbi_107998391;ncbi_108001100;ncbi_107993607	K00814+K14454+K01681+K01647+K14455+K14677
Metabolism	Lipid metabolism	Fatty acid biosynthesis	4	9	0.177588	0.666499	ko00061	ncbi_107998916;ncbi_108004007;ncbi_108000565;ncbi_107992566	K11262+K01897+K00665+K01897
Metabolism	Glycan biosynthesis and metabolism	Glycosphingolipid biosynthesis - globo series	4	9	0.177588	0.666499	ko00603	ncbi_107997776;ncbi_107998803;ncbi_108000531;ncbi_107992878	K12373+K01204+K12373+K12373
Metabolism	Glycan biosynthesis and metabolism	Other glycan degradation	7	19	0.192083	0.666499	ko00511	ncbi_108001718;ncbi_107999782;ncbi_107997776;ncbi_108003248;ncbi_108001667;ncbi_108000531;ncbi_107992878	K01191+K12309+K12373+K01201+K01191+K12373+K12373
Cellular Processes	Transport and catabolism	Lysosome	23	76	0.208895	0.666499	ko04142	ncbi_108000661;ncbi_108000031;ncbi_107994431;ncbi_107997528;ncbi_107995660;ncbi_108000459;ncbi_107999782;ncbi_107999286;ncbi_107997586;ncbi_107997776;ncbi_107992626;ncbi_107998803;ncbi_107999008;ncbi_107992803;ncbi_108003248;ncbi_107994136;ncbi_108000531;ncbi_107998881;ncbi_108003557;ncbi_107992878;ncbi_108003865;ncbi_107992985;ncbi_107995663	K12347+K01195+K12385+K12385+K02154+K12386+K12309+K02154+K13443+K12373+K01379+K01204+K14410+K04646+K01201+K02155+K12373+K12391+K03661+K12373+K12301+K12389+K12382
Metabolism	Carbohydrate metabolism	Fructose and mannose metabolism	8	23	0.216499	0.666499	ko00051	ncbi_107994885;ncbi_107998708;ncbi_108000183;ncbi_107997493;ncbi_107996254;ncbi_107999724;ncbi_107995800;ncbi_108000730	K01623+K00011+K01103+K18334+K00011+K00008+K00966+K00844
Cellular Processes	Transport and catabolism	Endocytosis	36	125	0.2324	0.666499	ko04144	ncbi_107998383;ncbi_107993203;ncbi_107993911;ncbi_107997925;ncbi_107993542;ncbi_107993429;ncbi_107999220;ncbi_107992502;ncbi_108003895;ncbi_108003729;ncbi_108003825;ncbi_107993574;ncbi_107993072;ncbi_107993720;ncbi_108002208;ncbi_107992508;ncbi_108004420;ncbi_107992830;ncbi_107992828;ncbi_107994618;ncbi_107992803;ncbi_108004380;ncbi_108002473;ncbi_107993402;ncbi_107999693;ncbi_107997741;ncbi_1079…	K18462+K12562+K12184+K12487+K00889+K04361+K12485+K12484+K12475+K12494+K11824+K05126+K10591+K04707+K07876+K00910+K04439+K06069+K06069+K18443+K04646+K05704+K12495+K11826+K04674+K10396+K05757+K03283+K04237+K01528+K18441+K12186+K08291+K12182+K03283+K07937
Environmental Information Processing	Signal transduction	mTOR signaling pathway	12	38	0.250331	0.666499	ko04150	ncbi_107999616;ncbi_107998634;ncbi_107998127;ncbi_107992996;ncbi_107994871;ncbi_107992723;ncbi_108000145;ncbi_107997332;ncbi_107997811;ncbi_107998392;ncbi_107995862;ncbi_107993600	K16172+K01110+K08269+K16186+K06276+K02991+K07207+K04371+K08268+K08267+K07203+K02649
Metabolism	Xenobiotics biodegradation and metabolism	Drug metabolism - cytochrome P450	6	17	0.25416	0.666499	ko00982	ncbi_107995430;ncbi_107996144;ncbi_107997421;ncbi_108001967;ncbi_107997717;ncbi_108003372	K04097+K00699+K00799+K00699+K00699+K00799
Environmental Information Processing	Signal transduction	Rap1 signaling pathway	1	1	0.25643	0.666499	ko04015	ncbi_108003300	K05692
Environmental Information Processing	Signal transduction	Hippo signaling pathway	1	1	0.25643	0.666499	ko04390	ncbi_108003300	K05692
Cellular Processes	Cellular commiunity	Adherens junction	1	1	0.25643	0.666499	ko04520	ncbi_108003300	K05692
Cellular Processes	Cellular commiunity	Tight junction	1	1	0.25643	0.666499	ko04530	ncbi_108003300	K05692
Organismal Systems	Immune system	Platelet activation	1	1	0.25643	0.666499	ko04611	ncbi_108003300	K05692
Organismal Systems	Immune system	Leukocyte transendothelial migration	1	1	0.25643	0.666499	ko04670	ncbi_108003300	K05692
Cellular Processes	Cell motility	Regulation of actin cytoskeleton	1	1	0.25643	0.666499	ko04810	ncbi_108003300	K05692
Organismal Systems	Endocrine system	Thyroid hormone signaling pathway	1	1	0.25643	0.666499	ko04919	ncbi_108003300	K05692
Organismal Systems	Endocrine system	Oxytocin signaling pathway	1	1	0.25643	0.666499	ko04921	ncbi_108003300	K05692
Human Diseases	Infectious diseases	Bacterial invasion of epithelial cells	1	1	0.25643	0.666499	ko05100	ncbi_108003300	K05692
Human Diseases	Infectious diseases	Salmonella infection	1	1	0.25643	0.666499	ko05132	ncbi_108003300	K05692
Human Diseases	Infectious diseases	Influenza A	1	1	0.25643	0.666499	ko05164	ncbi_108003300	K05692
Human Diseases	Cancers	Proteoglycans in cancer	1	1	0.25643	0.666499	ko05205	ncbi_108003300	K05692
Human Diseases	Cardiovascular diseases	Hypertrophic cardiomyopathy (HCM)	1	1	0.25643	0.666499	ko05410	ncbi_108003300	K05692
Human Diseases	Cardiovascular diseases	Arrhythmogenic right ventricular cardiomyopathy (ARVC)	1	1	0.25643	0.666499	ko05412	ncbi_108003300	K05692
Human Diseases	Cardiovascular diseases	Dilated cardiomyopathy (DCM)	1	1	0.25643	0.666499	ko05414	ncbi_108003300	K05692
Human Diseases	Cardiovascular diseases	Viral myocarditis	1	1	0.25643	0.666499	ko05416	ncbi_108003300	K05692
Metabolism	Amino acid metabolism	Phenylalanine, tyrosine and tryptophan biosynthesis	2	4	0.272538	0.666499	ko00400	ncbi_107997944;ncbi_108001100	K14454+K14455
Metabolism	Global and Overview	Biosynthesis of amino acids	17	57	0.276513	0.666499	ko01230	ncbi_107994885;ncbi_108003352;ncbi_107996114;ncbi_107994667;ncbi_108001839;ncbi_108003566;ncbi_108004089;ncbi_107997944;ncbi_108003113;ncbi_108004016;ncbi_107998391;ncbi_108004180;ncbi_108001468;ncbi_108001100;ncbi_107992788;ncbi_107993607;ncbi_107999138	K01623+K00814+K00873+K00616+K01755+K12657+K00264+K14454+K01681+K01958+K01647+K00058+K00134+K14455+K00948+K14677+K01915
Metabolism	Glycan biosynthesis and metabolism	Glycosaminoglycan biosynthesis - heparan sulfate / heparin	5	14	0.277186	0.666499	ko00534	ncbi_108003750;ncbi_107993107;ncbi_107993194;ncbi_107997927;ncbi_107999513	K02577+K02577+K02514+K02367+K02366
Metabolism	Metabolism of cofactors and vitamins	Retinol metabolism	5	14	0.277186	0.666499	ko00830	ncbi_107996144;ncbi_107996211;ncbi_108001967;ncbi_107997717;ncbi_107995023	K00699+K11155+K00699+K00699+K15734
Metabolism	Lipid metabolism	Sphingolipid metabolism	7	21	0.27889	0.666499	ko00600	ncbi_107995902;ncbi_107999782;ncbi_107995285;ncbi_108003248;ncbi_108000086;ncbi_107996875;ncbi_108002200	K04715+K12309+K12349+K01201+K04714+K04718+K01080
Metabolism	Lipid metabolism	Glycerophospholipid metabolism	17	58	0.30423	0.692568	ko00564	ncbi_107994021;ncbi_107998006;ncbi_108003916;ncbi_107997104;ncbi_107998176;ncbi_107995651;ncbi_108003872;ncbi_107993487;ncbi_107999391;ncbi_108000000;ncbi_108002993;ncbi_107995789;ncbi_107994052;ncbi_107993690;ncbi_108003754;ncbi_107995124;ncbi_108002200	K00901+K00993+K00111+K14676+K18695+K00901+K01049+K00901+K13510+K14286+K15728+K01049+K16860+K14156+K00981+K08729+K01080
Metabolism	Xenobiotics biodegradation and metabolism	Metabolism of xenobiotics by cytochrome P450	6	18	0.304534	0.692568	ko00980	ncbi_107995430;ncbi_107996144;ncbi_107997421;ncbi_108001967;ncbi_107997717;ncbi_108003372	K04097+K00699+K00799+K00699+K00699+K00799
Environmental Information Processing	Signal transduction	MAPK signaling pathway - fly	6	18	0.304534	0.692568	ko04013	ncbi_107993111;ncbi_107999613;ncbi_107993429;ncbi_107997133;ncbi_107995601;ncbi_107997332	K02678+K12380+K04361+K02644+K04364+K04371
Metabolism	Glycan biosynthesis and metabolism	Glycosaminoglycan degradation	5	15	0.334654	0.748988	ko00531	ncbi_108000031;ncbi_107999782;ncbi_107997776;ncbi_108000531;ncbi_107992878	K01195+K12309+K12373+K12373+K12373
Metabolism	Lipid metabolism	Glycerolipid metabolism	11	37	0.341346	0.752028	ko00561	ncbi_107994021;ncbi_107998708;ncbi_107995651;ncbi_107996254;ncbi_107993487;ncbi_107995458;ncbi_107997413;ncbi_107996211;ncbi_107995239;ncbi_108002993;ncbi_108002200	K00901+K00011+K00901+K00011+K00901+K14073+K00863+K11155+K14073+K15728+K01080
Metabolism	Carbohydrate metabolism	Butanoate metabolism	5	16	0.39296	0.852421	ko00650	ncbi_107996223;ncbi_108001729;ncbi_108000010;ncbi_108002838;ncbi_108001406	K01580+K01027+K13524+K07511+K01580
Metabolism	Metabolism of other amino acids	beta-Alanine metabolism	6	20	0.408839	0.852562	ko00410	ncbi_107996223;ncbi_107996779;ncbi_107994223;ncbi_108000010;ncbi_108002838;ncbi_108001406	K01580+K01464+K08660+K13524+K07511+K01580
Metabolism	Amino acid metabolism	Phenylalanine metabolism	3	9	0.41737	0.852562	ko00360	ncbi_107997944;ncbi_108001100;ncbi_107999757	K14454+K14455+K01593
Organismal Systems	Environmental adaptation	Circadian rhythm - fly	3	9	0.41737	0.852562	ko04711	ncbi_107995479;ncbi_107998496;ncbi_108000569	K09057+K02296+K03083
Metabolism	Carbohydrate metabolism	Galactose metabolism	7	24	0.421185	0.852562	ko00052	ncbi_107998708;ncbi_107993621;ncbi_107996254;ncbi_107999782;ncbi_107993570;ncbi_107999989;ncbi_108000730	K00011+K01187+K00011+K12309+K01187+K00963+K00844
Genetic Information Processing	Folding, sorting and degradation	Proteasome	12	43	0.423258	0.852562	ko03050	ncbi_107992461;ncbi_107994395;ncbi_108001369;ncbi_108003332;ncbi_108002648;ncbi_107996987;ncbi_107998890;ncbi_107998237;ncbi_108004262;ncbi_108001410;ncbi_107995852;ncbi_107992883	K03037+K02728+K03033+K03063+K03036+K03061+K03039+K02731+K03028+K02729+K03028+K03032
Cellular Processes	Cellular commiunity	Focal adhesion	1	2	0.447178	0.888059	ko04510	ncbi_108003300	K05692
Metabolism	Carbohydrate metabolism	Inositol phosphate metabolism	13	48	0.464149	0.905483	ko00562	ncbi_107998634;ncbi_107993542;ncbi_107997456;ncbi_108003032;ncbi_107999048;ncbi_108002373;ncbi_107999585;ncbi_107999026;ncbi_108000632;ncbi_107994219;ncbi_107996608;ncbi_107998750;ncbi_108001749	K01110+K00889+K01109+K01858+K05860+K05858+K10572+K00921+K03103+K01092+K01106+K00920+K00911
Metabolism	Metabolism of cofactors and vitamins	Porphyrin and chlorophyll metabolism	7	25	0.468796	0.905483	ko00860	ncbi_108000031;ncbi_108003491;ncbi_108000370;ncbi_108003918;ncbi_107996144;ncbi_108001967;ncbi_107997717	K01195+K00643+K14163+K01764+K00699+K00699+K00699
Metabolism	Energy metabolism	Sulfur metabolism	3	10	0.49381	0.940706	ko00920	ncbi_107998020;ncbi_107996504;ncbi_107995393	K00387+K13811+K17725
Metabolism	Amino acid metabolism	Tyrosine metabolism	4	14	0.501435	0.940706	ko00350	ncbi_107997944;ncbi_108001100;ncbi_107999757;ncbi_107994400	K14454+K14455+K01593+K01800
Cellular Processes	Transport and catabolism	Regulation of autophagy	5	18	0.507047	0.940706	ko04140	ncbi_107998127;ncbi_108003939;ncbi_108001689;ncbi_107992565;ncbi_108003937	K08269+K17890+K08337+K08336+K17890
Metabolism	Amino acid metabolism	Lysine degradation	9	34	0.521758	0.943179	ko00310	ncbi_107996437;ncbi_107996370;ncbi_107993903;ncbi_107996373;ncbi_108003022;ncbi_107993597;ncbi_108002838;ncbi_107996589;ncbi_108003533	K13647+K09186+K11433+K09189+K00164+K09188+K07511+K11427+K00164
Metabolism	Metabolism of other amino acids	Glutathione metabolism	9	34	0.521758	0.943179	ko00480	ncbi_107995430;ncbi_107996089;ncbi_107996302;ncbi_107997421;ncbi_107994827;ncbi_107998382;ncbi_107999228;ncbi_108003372;ncbi_107999359	K04097+K01469+K01255+K00799+K11205+K00033+K11140+K00799+K11140
Metabolism	Carbohydrate metabolism	Amino sugar and nucleotide sugar metabolism	12	46	0.529404	0.944887	ko00520	ncbi_108003420;ncbi_107999248;ncbi_107997776;ncbi_107994538;ncbi_108003257;ncbi_108001565;ncbi_108000531;ncbi_107995949;ncbi_107992878;ncbi_107999989;ncbi_107995800;ncbi_108000730	K00820+K01183+K12373+K00698+K01183+K08678+K12373+K00972+K12373+K00963+K00966+K00844
Metabolism	Amino acid metabolism	Tryptophan metabolism	6	23	0.560404	0.976273	ko00380	ncbi_108003022;ncbi_108002838;ncbi_108000075;ncbi_107999757;ncbi_107993802;ncbi_108003533	K00164+K07511+K00486+K01593+K03781+K00164
Environmental Information Processing	Signal transduction	Jak-STAT signaling pathway	5	19	0.560837	0.976273	ko04630	ncbi_108002843;ncbi_108003651;ncbi_107995601;ncbi_107995862;ncbi_107993600	K04498+K04698+K04364+K07203+K02649
Metabolism	Global and Overview	Carbon metabolism	26	103	0.576662	0.988761	ko01200	ncbi_107995904;ncbi_108001879;ncbi_107994885;ncbi_108003352;ncbi_107996114;ncbi_107994667;ncbi_107997427;ncbi_107997413;ncbi_108003022;ncbi_107997944;ncbi_108003113;ncbi_107997612;ncbi_108002838;ncbi_108004016;ncbi_107998391;ncbi_108004180;ncbi_108001468;ncbi_108001100;ncbi_107998382;ncbi_107999852;ncbi_108003256;ncbi_108000164;ncbi_107992788;ncbi_107993802;ncbi_108000730;ncbi_108003533	K08074+K00234+K01623+K00814+K00873+K00616+K00029+K00863+K00164+K14454+K01681+K11517+K07511+K01958+K01647+K00058+K00134+K14455+K00033+K00261+K00627+K00234+K00948+K03781+K00844+K00164
Metabolism	Glycan biosynthesis and metabolism	Glycosaminoglycan biosynthesis - keratan sulfate	1	3	0.589049	0.988761	ko00533	ncbi_107993511	K00741
Metabolism	Metabolism of cofactors and vitamins	Thiamine metabolism	1	3	0.589049	0.988761	ko00730	ncbi_108000208	K04487
Metabolism	Lipid metabolism	Ether lipid metabolism	4	16	0.618456	0.999968	ko00565	ncbi_107998006;ncbi_107999391;ncbi_107994052;ncbi_108002200	K00993+K13510+K16860+K01080
Metabolism	Metabolism of other amino acids	Taurine and hypotaurine metabolism	2	8	0.649111	0.999968	ko00430	ncbi_107996223;ncbi_108001406	K01580+K01580
Genetic Information Processing	Folding, sorting and degradation	Sulfur relay system	2	8	0.649111	0.999968	ko04122	ncbi_107998138;ncbi_108000208	K14168+K04487
Metabolism	Global and Overview	Fatty acid metabolism	9	38	0.670418	0.999968	ko01212	ncbi_107998916;ncbi_108004007;ncbi_108000092;ncbi_107993340;ncbi_108000565;ncbi_108002838;ncbi_107992566;ncbi_108000063;ncbi_107993296	K11262+K01897+K00507+K00232+K00665+K07511+K01897+K00507+K09479
Genetic Information Processing	Folding, sorting and degradation	RNA degradation	15	63	0.679169	0.999968	ko03018	ncbi_108000358;ncbi_107992782;ncbi_108004039;ncbi_107992413;ncbi_107993170;ncbi_108001618;ncbi_107993215;ncbi_107999333;ncbi_108000480;ncbi_107994455;ncbi_108000743;ncbi_107993024;ncbi_108003209;ncbi_107993208;ncbi_107998101	K12591+K01148+K12571+K04043+K12603+K12572+K12603+K12604+K04077+K00962+K10643+K13126+K14443+K12600+K14443
Metabolism	Carbohydrate metabolism	Ascorbate and aldarate metabolism	3	13	0.687094	0.999968	ko00053	ncbi_107996144;ncbi_108001967;ncbi_107997717	K00699+K00699+K00699
Genetic Information Processing	Folding, sorting and degradation	Ubiquitin mediated proteolysis	22	92	0.689508	0.999968	ko04120	ncbi_108002762;ncbi_107997991;ncbi_107996042;ncbi_107996862;ncbi_107997826;ncbi_108001789;ncbi_108003414;ncbi_107996791;ncbi_107993072;ncbi_107993720;ncbi_107997346;ncbi_107997998;ncbi_108003844;ncbi_107996107;ncbi_107996315;ncbi_108002565;ncbi_108003619;ncbi_107998016;ncbi_108004082;ncbi_107997641;ncbi_107998719;ncbi_107997782	K02207+K10143+K03871+K10576+K10586+K10144+K03349+K10592+K10591+K04707+K10588+K10596+K10605+K10589+K03362+K10582+K16060+K07868+K10595+K10590+K03870+K06689
Metabolism	Glycan biosynthesis and metabolism	Glycosphingolipid biosynthesis - lacto and neolacto series	1	4	0.694553	0.999968	ko00601	ncbi_107993511	K00741
Metabolism	Metabolism of cofactors and vitamins	Biotin metabolism	1	4	0.694553	0.999968	ko00780	ncbi_107994030	K01435
Metabolism	Carbohydrate metabolism	Citrate cycle (TCA cycle)	10	43	0.697292	0.999968	ko00020	ncbi_108001879;ncbi_108003022;ncbi_108003113;ncbi_108004016;ncbi_107998391;ncbi_108000656;ncbi_107997339;ncbi_108003256;ncbi_108000164;ncbi_108003533	K00234+K00164+K01681+K01958+K01647+K01648+K01596+K00627+K00234+K00164
Metabolism	Amino acid metabolism	Histidine metabolism	2	9	0.715323	0.999968	ko00340	ncbi_107994223;ncbi_107999757	K08660+K01593
Metabolism	Metabolism of other amino acids	Selenocompound metabolism	2	9	0.715323	0.999968	ko00450	ncbi_107996504;ncbi_107993527	K13811+K01874
Metabolism	Amino acid metabolism	Arginine and proline metabolism	6	27	0.728164	0.999968	ko00330	ncbi_107994863;ncbi_107994223;ncbi_108003566;ncbi_107997944;ncbi_107993337;ncbi_108001100	K00933+K08660+K12657+K14454+K00933+K14455
Metabolism	Metabolism of cofactors and vitamins	Folate biosynthesis	3	14	0.737729	0.999968	ko00790	ncbi_107992482;ncbi_107995720;ncbi_107996865	K01077+K01077+K01495
Genetic Information Processing	Translation	mRNA surveillance pathway	15	66	0.751841	0.999968	ko03015	ncbi_108002313;ncbi_107995912;ncbi_108002852;ncbi_108000168;ncbi_107995434;ncbi_107994079;ncbi_107993101;ncbi_108002858;ncbi_107994451;ncbi_107992569;ncbi_107994222;ncbi_107993024;ncbi_107995967;ncbi_107996734;ncbi_107998182	K04354+K14326+K06269+K14411+K14411+K14398+K11583+K14400+K11584+K14324+K14416+K13126+K03267+K14411+K11124
Metabolism	Glycan biosynthesis and metabolism	N-Glycan biosynthesis	8	37	0.770319	0.999968	ko00510	ncbi_107996006;ncbi_108001054;ncbi_107994632;ncbi_108003594;ncbi_108000669;ncbi_107997661;ncbi_107997196;ncbi_107995667	K07151+K12667+K01230+K05546+K00736+K07151+K03849+K01230
Metabolism	Glycan biosynthesis and metabolism	Glycosaminoglycan biosynthesis - chondroitin sulfate / dermatan sulfate	2	10	0.770701	0.999968	ko00532	ncbi_108000170;ncbi_108001222	K13499+K01017
Metabolism	Metabolism of cofactors and vitamins	Pantothenate and CoA biosynthesis	2	10	0.770701	0.999968	ko00770	ncbi_107996779;ncbi_107993219	K01464+K08069
Metabolism	Lipid metabolism	Synthesis and degradation of ketone bodies	1	5	0.773001	0.999968	ko00072	ncbi_108001729	K01027
Metabolism	Metabolism of cofactors and vitamins	Vitamin B6 metabolism	1	5	0.773001	0.999968	ko00750	ncbi_108004053	K00275
Metabolism	Lipid metabolism	Fatty acid degradation	5	24	0.77647	0.999968	ko00071	ncbi_108004007;ncbi_107993340;ncbi_108002838;ncbi_107992566;ncbi_107993296	K01897+K00232+K07511+K01897+K09479
Metabolism	Glycan biosynthesis and metabolism	Other types of O-glycan biosynthesis	2	11	0.81644	0.999968	ko00514	ncbi_107995872;ncbi_107997223	K05948+K09667
Metabolism	Lipid metabolism	Biosynthesis of unsaturated fatty acids	3	16	0.819298	0.999968	ko01040	ncbi_108000092;ncbi_107993340;ncbi_108000063	K00507+K00232+K00507
Metabolism	Carbohydrate metabolism	Glycolysis / Gluconeogenesis	10	48	0.824925	0.999968	ko00010	ncbi_107995904;ncbi_107994885;ncbi_107996114;ncbi_108001541;ncbi_108000632;ncbi_107997339;ncbi_108001468;ncbi_107999610;ncbi_108003256;ncbi_108000730	K08074+K01623+K00873+K00016+K03103+K01596+K00134+K01792+K00627+K00844
Metabolism	Nucleotide metabolism	Purine metabolism	30	135	0.850341	0.999968	ko00230	ncbi_107992970;ncbi_107996114;ncbi_108003707;ncbi_107999400;ncbi_108001532;ncbi_107994850;ncbi_108003080;ncbi_108004086;ncbi_107998796;ncbi_107996504;ncbi_107993618;ncbi_107995067;ncbi_108001033;ncbi_107993279;ncbi_107992582;ncbi_108001951;ncbi_108001166;ncbi_108003909;ncbi_107993012;ncbi_107994455;ncbi_107999683;ncbi_107993043;ncbi_107996376;ncbi_107998904;ncbi_107993438;ncbi_107996416;ncbi_1079…	K08042+K00873+K13761+K01768+K13293+K13293+K03006+K01587+K01952+K13811+K13755+K08043+K01081+K03006+K00106+K01511+K12323+K00106+K02320+K00962+K18283+K01081+K08045+K03027+K01081+K08045+K03016+K02321+K00948+K18437
Metabolism	Nucleotide metabolism	Pyrimidine metabolism	17	81	0.866444	0.999968	ko00240	ncbi_107993197;ncbi_107997124;ncbi_107996779;ncbi_108003080;ncbi_107992551;ncbi_108002626;ncbi_108001033;ncbi_107993279;ncbi_108001951;ncbi_107993012;ncbi_107994455;ncbi_107993043;ncbi_107998904;ncbi_107993438;ncbi_107993093;ncbi_107997579;ncbi_107997842	K00757+K01937+K01464+K03006+K00761+K11540+K01081+K03006+K01511+K02320+K00962+K01081+K03027+K01081+K16330+K03016+K02321
Metabolism	Carbohydrate metabolism	Pentose phosphate pathway	4	23	0.878562	0.999968	ko00030	ncbi_107994885;ncbi_107994667;ncbi_107998382;ncbi_107992788	K01623+K00616+K00033+K00948
Metabolism	Carbohydrate metabolism	Glyoxylate and dicarboxylate metabolism	5	28	0.881693	0.999968	ko00630	ncbi_108003113;ncbi_107997612;ncbi_107998391;ncbi_107993802;ncbi_107999138	K01681+K11517+K01647+K03781+K01915
Metabolism	Amino acid metabolism	Glycine, serine and threonine metabolism	6	35	0.917545	0.999968	ko00260	ncbi_107994729;ncbi_108003491;ncbi_107997821;ncbi_107994725;ncbi_108004180;ncbi_107994733	K00108+K00643+K00108+K00108+K00058+K00108
Metabolism	Carbohydrate metabolism	Pyruvate metabolism	7	40	0.91989	0.999968	ko00620	ncbi_107996114;ncbi_107997427;ncbi_107998916;ncbi_108004016;ncbi_108001541;ncbi_107997339;ncbi_108003256	K00873+K00029+K11262+K01958+K00016+K01596+K00627
Genetic Information Processing	Translation	Ribosome	25	122	0.927984	0.999968	ko03010	ncbi_107999947;ncbi_108003128;ncbi_107995556;ncbi_108001827;ncbi_107997669;ncbi_107993039;ncbi_107996503;ncbi_108004506;ncbi_108001439;ncbi_107994590;ncbi_107992723;ncbi_107999554;ncbi_107993817;ncbi_108003500;ncbi_108000068;ncbi_107992720;ncbi_107999106;ncbi_107998344;ncbi_108002895;ncbi_107993561;ncbi_108000156;ncbi_107998964;ncbi_108004068;ncbi_107995605;ncbi_107998817	K02893+K02925+K02896+K02940+K02960+K02941+K02981+K02868+K02938+K02886+K02991+K02947+K02995+K02882+K02937+K02934+K02973+K02989+K02985+K02917+K02955+K02984+K02932+K02998+K02878
Metabolism	Lipid metabolism	alpha-Linolenic acid metabolism	1	9	0.930851	0.999968	ko00592	ncbi_107993340	K00232
Metabolism	Amino acid metabolism	Cysteine and methionine metabolism	7	42	0.941805	0.999968	ko00270	ncbi_108002426;ncbi_108003275;ncbi_107993887;ncbi_107997944;ncbi_108001541;ncbi_107994827;ncbi_108001100	K08964+K17398+K08963+K14454+K00016+K11205+K14455
Metabolism	Lipid metabolism	Arachidonic acid metabolism	2	16	0.943621	0.999968	ko00590	ncbi_108003051;ncbi_107995430	K05309+K04097
Genetic Information Processing	Folding, sorting and degradation	Protein export	3	22	0.947496	0.999968	ko03060	ncbi_107997425;ncbi_107996464;ncbi_107997049	K03106+K10956+K09490
Metabolism	Metabolism of terpenoids and polyketides	Insect hormone biosynthesis	1	10	0.948645	0.999968	ko00981	ncbi_108003695	K10719
Cellular Processes	Transport and catabolism	Peroxisome	11	62	0.948801	0.999968	ko04146	ncbi_107998963;ncbi_108004007;ncbi_107999401;ncbi_107993340;ncbi_107992582;ncbi_107997612;ncbi_107998959;ncbi_107999187;ncbi_107992566;ncbi_108003909;ncbi_107993802	K13356+K01897+K13338+K00232+K00106+K11517+K13356+K12405+K01897+K00106+K03781
Metabolism	Metabolism of terpenoids and polyketides	Terpenoid backbone biosynthesis	3	23	0.957836	0.999968	ko00900	ncbi_108003947;ncbi_108002157;ncbi_108001200	K12504+K00021+K12505
Genetic Information Processing	Transcription	RNA polymerase	4	29	0.961994	0.999968	ko03020	ncbi_108003080;ncbi_107993279;ncbi_107998904;ncbi_107997579	K03006+K03006+K03027+K03016
Genetic Information Processing	Replication and repair	Base excision repair	3	24	0.966244	0.999968	ko03410	ncbi_107992495;ncbi_107997301;ncbi_107995253	K03649+K10747+K10776
Genetic Information Processing	Translation	Ribosome biogenesis in eukaryotes	12	70	0.967828	0.999968	ko03008	ncbi_108001916;ncbi_108004144;ncbi_107995624;ncbi_107992814;ncbi_107999856;ncbi_107995076;ncbi_107992944;ncbi_107994857;ncbi_107995090;ncbi_107999700;ncbi_107994017;ncbi_107997055	K11131+K14571+K07936+K14570+K14553+K14550+K03264+K03097+K14570+K14536+K14290+K03115
Metabolism	Carbohydrate metabolism	Propanoate metabolism	4	30	0.969051	0.999968	ko00640	ncbi_107998916;ncbi_108000010;ncbi_108002838;ncbi_108001541	K11262+K13524+K07511+K00016
Metabolism	Metabolism of cofactors and vitamins	One carbon pool by folate	1	13	0.978981	0.999968	ko00670	ncbi_107992622	K00289
Genetic Information Processing	Replication and repair	Mismatch repair	2	21	0.98395	0.999968	ko03430	ncbi_107994303;ncbi_107997301	K08735+K10747
Metabolism	Lipid metabolism	Fatty acid elongation	1	14	0.984398	0.999968	ko00062	ncbi_108002838	K07511
Genetic Information Processing	Transcription	Spliceosome	19	109	0.985764	0.999968	ko03040	ncbi_107998723;ncbi_107995111;ncbi_108001093;ncbi_107995323;ncbi_107997664;ncbi_108001184;ncbi_107995198;ncbi_107995040;ncbi_107997744;ncbi_108001970;ncbi_108002128;ncbi_107998167;ncbi_108003167;ncbi_108000316;ncbi_107995981;ncbi_108004399;ncbi_107994859;ncbi_107998745;ncbi_107996313	K12886+K12893+K12850+K12823+K12856+K11098+K11095+K12857+K12823+K12836+K12854+K12828+K12823+K12838+K12741+K12733+K03283+K12891+K03283
Metabolism	Amino acid metabolism	Valine, leucine and isoleucine degradation	4	34	0.986758	0.999968	ko00280	ncbi_108001729;ncbi_108000010;ncbi_108002838;ncbi_108000123	K01027+K13524+K07511+K05607
Genetic Information Processing	Folding, sorting and degradation	SNARE interactions in vesicular transport	2	22	0.987595	0.999968	ko04130	ncbi_107997345;ncbi_107995000	K04560+K04560
Metabolism	Energy metabolism	Oxidative phosphorylation	16	96	0.987982	0.999968	ko00190	ncbi_107992735;ncbi_108004378;ncbi_107996239;ncbi_108001879;ncbi_107994925;ncbi_108000326;ncbi_107995660;ncbi_108003450;ncbi_107999286;ncbi_108000974;ncbi_107994136;ncbi_108003557;ncbi_107997632;ncbi_108000164;ncbi_108002567;ncbi_108000577	K02130+K00413+K03964+K00234+K00413+K03935+K02154+K02128+K02154+K02133+K02155+K03661+K02148+K00234+K02132+K02145
Metabolism	Glycan biosynthesis and metabolism	Glycosylphosphatidylinositol(GPI)-anchor biosynthesis	2	23	0.990429	0.999968	ko00563	ncbi_108000645;ncbi_108004157	K05310+K05291
Genetic Information Processing	Replication and repair	DNA replication	4	38	0.994543	0.999968	ko03030	ncbi_107996351;ncbi_107993012;ncbi_107997301;ncbi_107997842	K02212+K02320+K10747+K02321
Genetic Information Processing	Translation	RNA transport	21	129	0.996674	0.999968	ko03013	ncbi_107997096;ncbi_107995912;ncbi_107995624;ncbi_107999524;ncbi_107993617;ncbi_107998561;ncbi_107993283;ncbi_108000443;ncbi_108003711;ncbi_107995929;ncbi_108000192;ncbi_107995717;ncbi_107992569;ncbi_107993024;ncbi_108003308;ncbi_108002489;ncbi_108000026;ncbi_107994017;ncbi_107999670;ncbi_108003558;ncbi_107992515	K14308+K14326+K07936+K12172+K03113+K13137+K03238+K03243+K03231+K14310+K14293+K14297+K14324+K13126+K03231+K03247+K03257+K14290+K03260+K14311+K14283
Genetic Information Processing	Transcription	Basal transcription factors	3	34	0.996801	0.999968	ko03022	ncbi_107996863;ncbi_107995713;ncbi_107999367	K10844+K14650+K03129
Genetic Information Processing	Replication and repair	Fanconi anemia pathway	2	32	0.999129	0.999968	ko03460	ncbi_108003844;ncbi_107999848	K10605+K03165
Genetic Information Processing	Replication and repair	Homologous recombination	1	25	0.999417	0.999968	ko03440	ncbi_107999848	K03165
Genetic Information Processing	Replication and repair	Nucleotide excision repair	2	38	0.999832	0.999968	ko03420	ncbi_107996863;ncbi_107997301	K10844+K10747
Genetic Information Processing	Translation	Aminoacyl-tRNA biosynthesis	2	44	0.999968	0.999968	ko00970	ncbi_108000370;ncbi_107993527	K14163+K01874
