## Supplemental Table 5 for "Systematic identification of circular RNAs and corresponding regulatory networks unveil their potential roles in the midgut of *Apis cerana cerana* workers"

### Sheet: Sheet1
Table S5 Summary of KEGG database annotations of source genes of DEcircRNAs in Ac1 vs Ac2 comparison group
KEGG A class	KEGG B class	Pathway	Number of source gene (12)	Number of all gene (2566)	P value	Q value	Pathway ID	Gene	K ID
Metabolism	Lipid metabolism	Glycerophospholipid metabolism	1	58	0.087443	0.113375	ko00564	ncbi_108003872	K01049
Environmental Information Processing	Signaling molecules and interaction	Neuroactive ligand-receptor interaction	1	59	0.0888984	0.113375	ko04080	ncbi_107993584	K05202
Environmental Information Processing	Signal transduction	Hippo signaling pathway -fly	1	62	0.0932543	0.113375	ko04391	ncbi_107995510	K12076
Cellular Processes	Transport and catabolism	Lysosome	1	76	0.113375	0.113375	ko04142	ncbi_107999008	K14410
Environmental Information Processing	Membrane transport	ABC transporters	1	16	0.0488732	0.226458	ko02010	ncbi_108002803	K05641
Metabolism	Lipid metabolism	Sphingolipid metabolism	1	21	0.0637111	0.226458	ko00600	ncbi_107996875	K04718
Environmental Information Processing	Signaling molecules and interaction	ECM-receptor interaction	1	26	0.078346	0.226458	ko04512	ncbi_107997219	K06258
Metabolism	Carbohydrate metabolism	Pyruvate metabolism	1	40	0.118264	0.226458	ko00620	ncbi_108003256	K00627
Metabolism	Carbohydrate metabolism	Citrate cycle (TCA cycle)	1	43	0.126619	0.226458	ko00020	ncbi_108003256	K00627
Metabolism	Carbohydrate metabolism	Glycolysis / Gluconeogenesis	1	48	0.140389	0.226458	ko00010	ncbi_108003256	K00627
Human Diseases	Endocrine and metabolic diseases	Insulin resistance	1	54	0.156662	0.226458	ko04931	ncbi_107999331	K07299
Environmental Information Processing	Signal transduction	FoxO signaling pathway	1	57	0.164697	0.226458	ko04068	ncbi_107999607	K08861
Genetic Information Processing	Folding, sorting and degradation	Ubiquitin mediated proteolysis	1	92	0.253607	0.307761	ko04120	ncbi_108001789	K10144
Metabolism	Global and Overview	Carbon metabolism	1	103	0.279783	0.307761	ko01200	ncbi_108003256	K00627
Metabolism	Nucleotide metabolism	Purine metabolism	1	135	0.351421	0.351421	ko00230	ncbi_108001166	K12323
