## Supplemental Table 7 for "Systematic identification of circular RNAs and corresponding regulatory networks unveil their potential roles in the midgut of *Apis cerana cerana* workers"

### Sheet: Sheet1
Table S7 Primers for Stem-loop RT-PCR assay in this study
Primer	Primer sequence
U6-F	CCAGGAGATGAAGTGGATACTC
miR-3759-y-F	TCACGTCGACTGG
miR-4968-y-F	CAGCAGCAGCAGCAG
miR-92-x-F	TTGGGCGGGGT
novel-m0018-3p-F	AAGTCCCGGCACAC
miR-1895-y-F	GAGGAGGAGG
miR-7847-y-F	GAGGACGAGG
miR-7550-x-F	ATCCGGCTCG
miR-669-y-F	ACGTACACACACA
miR-375-y-F	TTTGTTCGTTCGGC
miR-965-x-F	GGGGAAAGGTTATAG
miR-449-x-F	TGGCAGTGTTGTT
miR-6717-x-F	GCGATGTGGG
miR-466-y-F	ACACACACACA
U6-R	CTTGCTTGAACTGCTGCTT
miR-3759-y-R	CTCAACTGGTGTCGTGGAGTCGGCAATTCAGTTGAGGCGGACAC
miR-4968-y-R	CTCAACTGGTGTCGTGGAGTCGGCAATTCAGTTGAGTGCTGCTG
miR-92-x-R	CTCAACTGGTGTCGTGGAGTCGGCAATTCAGTTGAGGCACGGAC
novel-m0018-3p-R	CTCAACTGGTGTCGTGGAGTCGGCAATTCAGTTGAGAGTTCCAG
miR-1895-y-R	CTCAACTGGTGTCGTGGAGTCGGCAATTCAGTTGAGGTCCTCCT
miR-7847-y-R	CTCAACTGGTGTCGTGGAGTCGGCAATTCAGTTGAGGTCCTCGT
miR-7550-x-R	CTCAACTGGTGTCGTGGAGTCGGCAATTCAGTTGAGTGGTCCTT
miR-669-y-R	CTCAACTGGTGTCGTGGAGTCGGCAATTCAGTTGAGTATGCGTG
miR-375-y-R	CTCAACTGGTGTCGTGGAGTCGGCAATTCAGTTGAGTAACTCGA
miR-965-x-R	CTCAACTGGTGTCGTGGAGTCGGCAATTCAGTTGAGCATAATCG
miR-449-x-R	CTCAACTGGTGTCGTGGAGTCGGCAATTCAGTTGAGAGCCAGCT
miR-6717-x-R	CTCAACTGGTGTCGTGGAGTCGGCAATTCAGTTGAGTCTCCGTC
miR-466-y-R	CTCAACTGGTGTCGTGGAGTCGGCAATTCAGTTGAGCGCGTGTA
R	CTCAACTGGTGTCGTGGA
